# Pharmacological SOS1 inhibitor BI-3406 demonstrates *in vivo* anti-tumor activity comparable to SOS1 genetic ablation in KRAS mutant tumors

**DOI:** 10.1101/2024.09.18.613686

**Authors:** Fernando C. Baltanas, Maximilian Kramer-Drauberg, Rósula Garcia-Navas, Enrico Patrucco, Ettore Petrini, Heribert Arnhof, Andrea Olarte-San Juan, Pablo Rodríguez-Ramos, Javier Borrajo, Nuria Calzada, Esther Castellano, Barbara Mair, Kaja Kostyrko, Marco H. Hofmann, Chiara Ambrogio, Eugenio Santos

**Affiliations:** Laboratorio 1. Centro de Investigación del Cáncer, Instituto de Biología Molecular y Celular del Cáncer, CSIC-Universidad de Salamanca and CIBERONC, 37007 Salamanca, Spain; Instituto de Biomedicina de Sevilla, IBiS/Hospital Universitario Virgen del Rocío/CSIC/Universidad de Sevilla and Departamento de Fisiología Medica y Biofísica, Universidad de Sevilla, Sevilla, Spain; Department of Molecular Biotechnology and Health Sciences, Molecular Biotechnology Center, University of Torino, Torino, Italy; Departamento de Ciencias Biomédicas y del Diagnóstico. Universidad de Salamanca, 37007 Salamanca, Spain; Laboratorio 5. Centro de Investigación del Cáncer, Instituto de Biología Molecular y Celular del Cáncer, CSIC-Universidad de Salamanca, 37007 Salamanca, Spain; Boehringer Ingelheim RCV GmbH & Co KG, Vienna, Austria

**Keywords:** SOS1, SOS2, GEF, KRAS, LUAD, TME, mouse KO models, SOS1 inhibitors, therapeutic target, BI-3406

## Abstract

Resistance to KRAS^mut^ inhibitors frequently arises, warranting further searches for anti-RAS cancer therapies. We evaluated the tolerability and efficacy of SOS1 pharmacological inhibition in comparison to genetic ablation in different KRAS-dependent tumor settings. Contrary to the rapid lethality caused by SOS1 genetic ablation in SOS2KO mice, SOS1 pharmacological inhibition by its specific inhibitor BI-3406 did not significantly affect animal weight/viability nor cause noteworthy systemic toxicity. In BI-3406-treated KRAS^mut^ MEFs, we observed significantly reduced RAS-GTP levels and RAS downstream signaling, as well as decreased tumor burden and slower disease progression resulting from tumor-intrinsic and extrinsic therapeutic drug effects. In vivo analyses of KRAS^G12D^ allografts in immunocompromised mice and KRAS^G12D^-driven lung adenocarcinomas in immunocompetent mice showed that systemic BI-3406 treatment impaired tumor growth and downmodulated components of the tumor microenvironment comparably to the KRAS^G12D^ inhibitor MRTX1133. Markedly stronger synergistic antitumor effects were observed upon concomitant BI-3406+MRTX113 treatment, confirming SOS1 as an actionable therapy target in RAS-dependent cancers.
