## Supplementary File 1 for "Pharmacological SOS1 inhibitor BI-3406 demonstrates *in vivo* anti-tumor activity comparable to SOS1 genetic ablation in KRAS mutant tumors"

### Sheet: Summary
	BI-3406 50 mg/kg po	MRTX1133 10 mg/kg ip	BI-3406 50mg/kg po (in combi)	MRTX1133 10 mg/kg ip (in combi)
Time (h)	Plasma conc. mean [nM]	Plasma conc. mean [nM]	Plasma conc. mean [nM]	Plasma conc. mean [nM]
0
0.25	13026.1	3319.72	6236.67	2423.33
1	11293.5	3219.16	8756.67	2440
2	12015.9	1667.5	6353.33	1470
6	5140.86	83.25	4560	121.33
24	4.85	20.67	4.94	10.18
	Cpd	AUCinf DN mean [nM*h]	STD	rSTD (%)
	BI-3406	629	56.7389	9.0205
	MRTX1133	495	61.7033	12.4653
	BI-3406 (in combi)	437	81.5163	18.6394
	MRTX1133 (in combi)	422	27.5633	6.5213

### Sheet: BI-3406 monotherapy
Sample_Code	Dose_Group [mg/kg]	Dosing [µmol/kg]	Species	Strain	Route	MW [g/mol]
BI-3406	50	108.116	M.MUSCULUS	ATHYMICFOX1N	ORAL	462.46
Sample_Code	Time (h)	Animal_4 (nM)	Animal_5 (nM)	Animal_6 (nM)	Mean (nM)	STD (nM)	RSTD (%)
BI-3406	0	-	-	-	-	-	-
BI-3406	0.25	10312	13620.3	15146.1	13026.1	2471.25	18.97
BI-3406	1	10423.2	12200.6	11256.7	11293.5	889.31	7.87
BI-3406	2	10202.4	12201.5	13643.8	12015.9	1728.22	14.38
BI-3406	6	4616.2	5673.16	5133.21	5140.86	528.52	10.28
BI-3406	24	4.51	3.6	6.44	4.85	1.45	29.9
	4.0	5.0	6.0	Mean	STD	rSTD (%)
Sample code	BI-3406	BI-3406	BI-3406	BI-3406	BI-3406	BI-3406
Route	ORAL	ORAL	ORAL	ORAL	ORAL	ORAL
Dose_Group [mg/kg]	50.0	50.0	50.0	50.0	50.0	50.0
Animal number	4.0	5.0	6.0	Mean	STD	rSTD (%)
Matrix	PLASMA	PLASMA	PLASMA	PLASMA	PLASMA	PLASMA
AUC (nmol·h)	59500	71500	72800	67933.3	6134.68	9.0304
AUC_DN ((nmol*h)/(µmol/kg))	551	662	673	628.7	56.4627	8.9813
AUCinf_mol (nmol·h)	59500	71500	72800	67933	6134.68	9.0304
AUCinf_DN_mol (nmol·h/(µmol/kg))	551	662	674	629	56.7389	9.0205
AUCinf_extrapolated (%)	0	0	0	0	0	0

### Sheet: MRTX1133 monotherapy
Sample_Code	Dose_Group [mg/kg]	Dosing [µmol/kg]	Species	Strain	Route	MW [g/mol]
MRTX1133	10	16.6491	M.MUSCULUS	ATHYMICFOX1N	I-PERITON	600.63
Sample_Code	Time (h)	Animal_4 (nM)	Animal_5 (nM)	Animal_6 (nM)	Mean (nM)	STD (nM)	RSTD (%)
MRTX1133	0	-	-	-	-	-	-
MRTX1133	0.25	3062.77	3914.38	2982.01	3319.72	516.57	15.56
MRTX1133	1	3183.9	3724.33	2749.26	3219.16	488.49	15.17
MRTX1133	2	1589.14	1872.75	1540.6	1667.5	179.4	10.76
MRTX1133	6	76.35	107.57	65.83	83.25	21.71	26.08
MRTX1133	24	18.14	23.26	20.6	20.67	2.56	12.39
	4.0	5.0	6.0	Mean	STD	rSTD (%)
Sample code	MRTX1133	MRTX1133	MRTX1133	MRTX1133	MRTX1133	MRTX1133
Route	I-PERITON	I-PERITON	I-PERITON	I-PERITON	I-PERITON	I-PERITON
Dose_Group [mg/kg]	10.0	10.0	10.0	10.0	10.0	10.0
Animal number	4.0	5.0	6.0	Mean	STD	rSTD (%)
Matrix	PLASMA	PLASMA	PLASMA	PLASMA	PLASMA	PLASMA
AUC (nmol·h)	7740	9510	7180	8143.33	1017.58	12.4958
AUC_DN ((nmol*h)/(µmol/kg))	465	571	431	489	61.0934	12.4935
AUCinf_mol (nmol·h)	7830	9620	7280	8243.33	1023.68	12.4183
AUCinf_DN_mol (nmol·h/(µmol/kg))	470	578	437	495	61.7033	12.4653
AUCinf_extrapolated (%)	1.1	1.2	1.4	1.2333	0.1278	10.3623

### Sheet: BI-3406 MRTX1133 combi
Sample_Code	Dose_Group [mg/kg]	Dosing [µmol/kg]	Species	Strain	Route	MW [g/mol]
BI-3406	50	108.116	M.MUSCULUS	ATHYMICFOX1N	ORAL	462.46
MRTX1133	10	16.6491	M.MUSCULUS	ATHYMICFOX1N	I-PERITON	600.63
Sample_Code	Time (h)	Animal_4 (nM)	Animal_5 (nM)	Animal_6 (nM)	Mean (nM)	STD (nM)	RSTD (%)
BI-3406	0	-	-	-	-	-	-
BI-3406	0.25	5910	8940	3860	6236.67	2555.71	40.98
BI-3406	1	8480	9010	8780	8756.67	265.77	3.04
BI-3406	2	7380	4700	6980	6353.33	1445.73	22.76
BI-3406	6	5550	2350	5780	4560	1917.37	42.05
BI-3406	24	3.13	5.22	6.47	4.94	1.69	34.16
MRTX1133	0	-	-	-	-	-	-
MRTX1133	0.25	2480	2140	2650	2423.33	259.68	10.72
MRTX1133	1	1990	2580	2750	2440	398.87	16.35
MRTX1133	2	1290	1710	1410	1470	216.33	14.72
MRTX1133	6	126	111	127	121.33	8.96	7.39
MRTX1133	24	7.85	13.5	9.19	10.18	2.95	29
	4.0	5.0	6.0	Mean	STD	rSTD (%)	4.0	5.0	6.0	Mean	STD	rSTD (%)
Sample code	BI-3406	BI-3406	BI-3406	BI-3406	BI-3406	BI-3406	MRTX1133	MRTX1133	MRTX1133	MRTX1133	MRTX1133	MRTX1133
Route	ORAL	ORAL	ORAL	ORAL	ORAL	ORAL	I-PERITON	I-PERITON	I-PERITON	I-PERITON	I-PERITON	I-PERITON
Dose_Group [mg/kg]	50.0	50.0	50.0	50.0	50.0	50.0	10.0	10.0	10.0	10.0	10.0	10.0
Animal number	4.0	5.0	6.0	Mean	STD	rSTD (%)	4.0	5.0	6.0	Mean	STD	rSTD (%)
Matrix	PLASMA	PLASMA	PLASMA	PLASMA	PLASMA	PLASMA	PLASMA	PLASMA	PLASMA	PLASMA	PLASMA	PLASMA
AUC (nmol·h)	53100	34900	53800	47266.7	8816.27	18.6522	6360	7320	7300	6993.33	451.341	6.4539
AUC_DN ((nmol*h)/(µmol/kg))	491	323	498	437.333	81.5163	18.6394	382	440	439	420.333	27.3166	6.4988
AUCinf_mol (nmol·h)	53100	35000	53800	47300	8768.79	18.5387	6390	7380	7340	7036.67	461.06	6.5523
AUCinf_DN_mol (nmol·h/(µmol/kg))	491	323	498	437.333	81.5163	18.6394	384	443	441	422.667	27.5633	6.5213
AUCinf_extrapolated (%)	0	0	0	0	0	0	0.5	0.8	0.5	0.6	0.1425	23.7508
